# Delimitation of the Tick-Borne Flaviviruses. Resolving the Tick-Borne Encephalitis and Louping-Ill Virus Paraphyletic Taxa

**DOI:** 10.1101/2021.06.11.448023

**Authors:** Artem N. Bondaryuk, Evgeny I. Andaev, Yurij P. Dzhioev, Vladimir I. Zlobin, Sergey E. Tkachev, Yurij S. Bukin

## Abstract

The tick-borne flavivirus (TBFV) group contains at least 12 members where five of them are important pathogens of humans inducing diseases with varying severity (from mild fever forms to acute encephalitis). The taxonomy structure of TBFV is not fully clarified at present. In particular, there is a number of paraphyletic issues of tick-borne encephalitis virus (TBEV) and louping-ill virus (LIV). In this study, we aimed to apply different bioinformatic approaches to analyze all available complete genome amino acid sequences to delineate TBFV members at the species level. Results showed that the European subtype of TBEV (TBEV-E) is a distinct species unit. LIV, in turn, should be separated into two species. Additional analysis of the diversity of TBEV and LIV antigenic determinants also demonstrate that TBEV-E and LIV are significantly different from other TBEV subtypes. The analysis of available literature provided data on other virus phenotypic particularities that supported our hypothesis. So, within the TBEV+LIV paraphyletic group, we offer to assign four species to get a more accurate understanding of the TBFV interspecies structure according to the modern monophyletic conception.
