## supplemental table 1 for "Delimitation of the Tick-Borne Flaviviruses. Resolving the Tick-Borne Encephalitis and Louping-Ill Virus Paraphyletic Taxa"

### Sheet: Лист1
Clinical observations in the Khabarovsk Territory (Komsomolchky, Lazo, Zabarovsk, Vyazemsky districts, where the first expedition of L.A. Zilber was carried out in 1937) and in Belarus
#	Clinical form	Belarus				Khabarovsk krai
		1954-1961		1966-1968		1966-1968
		absolute	%	absolute	%	absolute	%
1	Common infectious	16	12	13	20.4	0	0	*
2	Inapparent encephalitic form	0	0	0	0	20	13.4	*
3	Meningeal:
	serous meningitis	70	52	32	50	0	0	*
	meningitis with encephilitis signs			0	0	48	32.2	*
4	Meningoencephalitic:
	diffusive with transient signs	43	32	12	18.7	0	0	*
	diffusive			0	0	24**	16.1	*
	focal			0	0	21**	14.1	*
5	Polioencephalomyelitic	0	0	0	0	32***	21.5	*
6	Myeloradiculoneuritic	5	4	7	10.9	4	2.7
7	Progradient	0	0	0	0	2
	total	134	100	64	100	151	100
	* clear distinctions between clical pictures induced by Far-Eastern (Khabarovsk Krai) and Western (Belarus) virus variants
