## supplemental table 2 for "Delimitation of the Tick-Borne Flaviviruses. Resolving the Tick-Borne Encephalitis and Louping-Ill Virus Paraphyletic Taxa"

### Sheet: Лист1
#	Disease phase	CNS part	European variant (EU)			Far-Eastern variant (FE)			How many times FE greater than EU
			Virus titer (lg LD50)	Glial nodes (FOV, %)	Neuronophagia (FOV, %)	Virus titer (lg LD50)	Glial nodes (FOV, %)	Neuronophagia (FOV, %)	Difference between virus titre (lg LD50)	Glial nodes	Neuronophagia
1	The first phase (fever phase)	The whole CNS	2	15.7	5.6	3.2	56.1	37.5	1.2	1 : 3.5	1 : 7.0
2		Cerebral cortex	1.8	15.5	X	3	67.5	X	1.2	1 : 4.0	X
3		Cerebellum	1.2	7	X	3.2	34	X	2	1 : 5.0	X
4		Medulla	X	21.5	5.8	X	99	42.5	X	1 : 5.0	1 : 8.0
5		Cervical spinal cord	2.2	8.5	8.3	3.6	40	37.5	1.8	1 : 5.0	1 : 3.5
6		Lumbar	2.8	19.5	10	3.3	40	32.5	1.5	1 : 2.0	1 : 3.0
7		Mean value	2	14.6	7.4	3.3	56.1	37.5	1.3	1 : 3.2	1 : 5.0
8		Blood	2.5	–	–	1.9	–	–	–	–	–
9	The second phase (encephalitis phase)	Blood	0.4	–	–	–	–	–	–	–	–
10		CNS	1.2	–	–	3.6	–	–	2.4	–	–
	Results of virological and pathoformological studies of various parts of the central nervous system in sheep with European and Far-Eastern variants of TBEV
