## supplemental table 3 for "Delimitation of the Tick-Borne Flaviviruses. Resolving the Tick-Borne Encephalitis and Louping-Ill Virus Paraphyletic Taxa"

### Sheet: Лист1
		Virus	Accrosing BBB and a form of a disease			Lethal cases in humans	Main vector	Host	Primary geographic location	Delimitation results (ABGD, GMYC, PTP)	aa distances of antigenic determinants
			Human	Sheep	Rodents
		LIV	ME (b)	E	?	1 case recorded	I. ricinus	Sheeps, red grouses*	British islands	a distinct species	differ
		TBEV-E	ME (b)	M	E	1-2%	I. ricinus	Small rodents	Europe	a distinct species	differ
		TBEV-S	E (m)	?	E	6-8%	I. persulcatus	Small rodents	Central part of Russia	a distinct species	do not differ
		TBEV-FE	E (m)	E	E	~20%	I. persulcatus	Small rodents	Russian Far-East	a distinct species
		?	data unavailable
		disease form: E - encephalitis, M - meningitis, ME - meningoencephalitis; (m - monophasic, b - biphasic)
		*Rodents produce very low levels of viraemia as a result of LIV infection and do not support viraemic transmission as well (Gilbert L., 2015)
